# Wnt/β-catenin signaling regulates fibrotic atrophy of intra-articular adipose tissue in post-traumatic osteoarthritis

**DOI:** 10.64898/2026.06.08.730865

**Authors:** Alexander J. Knights, Danny M. Nguyen, Seth Kahan, Michael D. Newton, Huong X. Tran, Aanya Mohan, Isabelle J. Smith, Neil Bhate, Lindsey Lammlin, Stephen J. Redding, Luke Stasikelis, Tong Yang, Rida Pervez, Madison Buckles, Erica L. Scheller, Kurt D. Hankenson, Tristan Maerz

## Abstract

Synovial joints like the knee are home to adipose tissue depots whose anatomy and functions are closely intertwined with that of other intra-articular soft tissues such as synovium, underscoring the growing understanding that joints are multi-tissue organs. Traumatic joint injury and the onset of osteoarthritis (OA) dramatically remodel the intra-articular adipose niche, marked by infiltration of fibrotic tissue postulated to underpin OA-associated joint stiffness and pain, yet we know very little about the disease-associated dynamics of joint adipose remodeling nor the mechanisms driving these phenomena. Here, we employed 2D histomorphometry and spatial transcriptomics, alongside 3D osmium tetroxide-enhanced micro-computed tomography to comprehensively define the spatiotemporal, structural, and transcriptional rewiring of joint adipose tissue in a non-invasive mouse model of post-traumatic osteoarthritis (PTOA). These revealed marked loss of intra-articular adiposity accompanied by expansion of fibroblast-rich, collagen-dense tissue with pro-fibrotic hallmarks and Wnt/β-catenin-enriched gene programs. Joint adipose exhibited a distinct transcriptional signature compared to subcutaneous white adipose tissue, pointing to unique, depot-specific functions. Stromal cells isolated from PTOA joints had heightened baseline expression of fibrotic and Wnt pathway genes and exhibited impaired *de novo* adipogenesis, in contrast to cells derived from healthy joints. In accordance with the destabilized biomechanics of PTOA joints, *in vitro* modeling demonstrated that prolonged, injurious loading and perturbed Wnt/β-catenin signaling were convergent anti-adipogenic cues that suppressed lipid droplet formation and adipogenic gene induction, while promoting markers of fibrosis in joint-derived stromal cells. Complementary gain-of-function studies using *ex vivo* joint adipose explants and *in vivo* joint injections demonstrated that chronic Wnt/β-catenin activation, as seen in OA joints, is sufficient to diminish the intra-articular adipogenic program and shift adipose to a more fibrotic phenotype, independent of joint injury. Collectively, these findings establish a multi-modal framework for quantifying joint adipose atrophy and implicate aberrant Wnt/β-catenin signaling and pathological mechanical loading as key factors impairing *de novo* adipogenesis and driving fibrotic remodeling of intra-articular adipose tissue in PTOA.
