## Supplementary material for "Wnt/β-catenin signaling regulates fibrotic atrophy of intra-articular adipose tissue in post-traumatic osteoarthritis": Table S2

### Sheet: IFP vs WAT GO BP terms
Analysis Type:	PANTHER Enrichment Test (release 20231017)
Annotation Version and Release Date:	GO Ontology database DOI: 10.5281/zenodo.10536401 Released 2024-01-17
Correction:	FDR
GO biological process complete	number	overUnder	pvalue	fdr
bicellular tight junction assembly (GO:0070830)	22	-	6.38e-05	0.00621
intermediate filament organization (GO:0045109)	19	-	0.000185	0.0127
tight junction organization (GO:0120193)	26	-	9.94e-06	0.00152
tight junction assembly (GO:0120192)	26	-	9.94e-06	0.00151
apical junction assembly (GO:0043297)	26	-	0.00127	0.0489
cell adhesion mediated by integrin (GO:0033627)	21	+	0.000113	0.00898
positive regulation of cell projection organization (GO:0031346)	173	+	0.000971	0.0412
endomembrane system organization (GO:0010256)	164	+	0.00117	0.047
extracellular matrix assembly (GO:0085029)	19	+	0.00123	0.0487
plasma membrane bounded cell projection morphogenesis (GO:0120039)	185	+	1.14e-05	0.00168
cell projection morphogenesis (GO:0048858)	188	+	2.13e-05	0.00267
tube development (GO:0035295)	400	+	2.15e-05	0.00266
regulation of plasma membrane bounded cell projection organization (GO:0120035)	286	+	7.06e-05	0.00666
cell projection organization (GO:0030030)	419	+	8.62e-05	0.0075
plasma membrane bounded cell projection organization (GO:0120036)	405	+	0.000163	0.0116
regulation of cell projection organization (GO:0031344)	292	+	0.000251	0.0158
regulation of cellular component organization (GO:0051128)	912	+	0.000284	0.0171
tube morphogenesis (GO:0035239)	316	+	0.000448	0.0238
cell morphogenesis (GO:0000902)	269	+	0.000554	0.0273
establishment of skin barrier (GO:0061436)	18	-	0.000404	0.0219
keratinocyte differentiation (GO:0030216)	33	-	0.00128	0.0491
disruption of anatomical structure in another organism (GO:0141060)	31	-	0.000909	0.0401
regulation of cardiocyte differentiation (GO:1905207)	13	+	0.000367	0.021
pulmonary valve morphogenesis (GO:0003184)	12	+	0.000379	0.0211
blastoderm segmentation (GO:0007350)	9	+	0.000617	0.0298
sensory organ development (GO:0007423)	215	+	0.000712	0.0331
cardiac septum morphogenesis (GO:0060411)	36	+	0.00106	0.0441
outflow tract morphogenesis (GO:0003151)	36	+	0.00109	0.0451
visual system development (GO:0150063)	139	+	0.00123	0.0485
system development (GO:0048731)	1192	+	1.65e-07	5.77e-05
multicellular organism development (GO:0007275)	1425	+	2.56e-06	0.000523
anatomical structure morphogenesis (GO:0009653)	828	+	1.45e-05	0.00207
anatomical structure formation involved in morphogenesis (GO:0048646)	372	+	1.73e-05	0.00236
regulation of anatomical structure morphogenesis (GO:0022603)	348	+	2.73e-05	0.00319
heart development (GO:0007507)	203	+	3.46e-05	0.0039
cellular anatomical entity morphogenesis (GO:0032989)	219	+	9.07e-05	0.00778
regulation of developmental process (GO:0050793)	910	+	0.000193	0.0129
head development (GO:0060322)	256	+	0.000232	0.0149
forebrain cell migration (GO:0021885)	19	+	0.000241	0.0153
epithelium migration (GO:0090132)	51	+	0.000379	0.0213
tissue migration (GO:0090130)	51	+	0.000379	0.0212
pulmonary valve development (GO:0003177)	12	+	0.000379	0.0211
animal organ development (GO:0048513)	967	+	0.000421	0.0227
regulation of multicellular organismal development (GO:2000026)	558	+	0.000494	0.0253
animal organ morphogenesis (GO:0009887)	377	+	0.000658	0.0313
heart valve development (GO:0003170)	31	+	0.000683	0.0321
cardiac septum development (GO:0003279)	47	+	0.000706	0.033
regulation of growth (GO:0040008)	226	+	0.00106	0.0442
sensory system development (GO:0048880)	139	+	0.00123	0.0486
cellular response to jasmonic acid stimulus (GO:0071395)	6	-	0.000398	0.0219
response to jasmonic acid (GO:0009753)	6	-	0.000398	0.0218
regulation of cell activation (GO:0050865)	244	-	0.00131	0.0501
cellular response to insulin stimulus (GO:0032869)	59	+	5.51e-06	0.000994
transmembrane receptor protein tyrosine kinase signaling pathway (GO:0007169)	157	+	2.04e-05	0.00263
semaphorin-plexin signaling pathway (GO:0071526)	19	+	2.83e-05	0.00327
positive regulation of SMAD protein signal transduction (GO:0060391)	22	+	0.000127	0.00982
transforming growth factor beta receptor signaling pathway (GO:0007179)	44	+	0.000283	0.0171
regulation of cellular response to growth factor stimulus (GO:0090287)	107	+	0.00114	0.0459
regulation of cellular response to oxidative stress (GO:1900407)	10	+	0.00131	0.05
enzyme-linked receptor protein signaling pathway (GO:0007167)	235	+	4.67e-09	2.73e-06
cellular response to growth factor stimulus (GO:0071363)	170	+	2.18e-05	0.00267
regulation of SMAD protein signal transduction (GO:0060390)	33	+	2.42e-05	0.00292
response to growth factor (GO:0070848)	173	+	3.77e-05	0.00402
transmembrane receptor protein serine/threonine kinase signaling pathway (GO:0007178)	75	+	5.04e-05	0.00515
cellular response to peptide hormone stimulus (GO:0071375)	86	+	5.88e-05	0.00592
transforming growth factor beta receptor superfamily signaling pathway (GO:0141091)	71	+	9.16e-05	0.0078
response to insulin (GO:0032868)	73	+	9.76e-05	0.0082
regulation of signaling (GO:0023051)	1178	+	0.000194	0.0128
cellular response to peptide (GO:1901653)	103	+	0.000266	0.0166
regulation of cell communication (GO:0010646)	1174	+	0.000282	0.0172
cellular response to hormone stimulus (GO:0032870)	145	+	0.000378	0.0214
regulation of transmembrane receptor protein serine/threonine kinase signaling pathway (GO:0090092)	91	+	0.000393	0.0217
signaling receptor ligand precursor processing (GO:0140448)	13	+	0.000711	0.0331
signal transduction (GO:0007165)	1239	+	0.00124	0.0484
innate immune response (GO:0045087)	266	-	2.41e-09	1.48e-06
antibacterial humoral response (GO:0019731)	32	-	3.73e-08	1.76e-05
antimicrobial humoral immune response mediated by antimicrobial peptide (GO:0061844)	33	-	9.51e-08	3.76e-05
neutrophil chemotaxis (GO:0030593)	32	-	4.64e-07	0.000132
defense response to virus (GO:0051607)	88	-	4.77e-06	0.000886
monocyte chemotaxis (GO:0002548)	16	-	1.45e-05	0.00209
positive regulation of cytokine production (GO:0001819)	203	-	2.38e-05	0.00289
lymphocyte chemotaxis (GO:0048247)	24	-	3.84e-05	0.00406
eosinophil chemotaxis (GO:0048245)	12	-	0.000101	0.00832
antigen processing and presentation of exogenous peptide antigen via MHC class II (GO:0019886)	14	-	0.000109	0.00873
regulation of monocyte chemotactic protein-1 production (GO:0071637)	14	-	0.00015	0.011
positive regulation of innate immune response (GO:0045089)	115	-	0.000186	0.0127
immune response-activating cell surface receptor signaling pathway (GO:0002429)	71	-	0.000237	0.0152
regulation of chemokine (C-X-C motif) ligand 2 production (GO:2000341)	13	-	0.000242	0.0153
negative regulation of chemokine production (GO:0032682)	14	-	0.00031	0.0185
peptide antigen assembly with MHC class II protein complex (GO:0002503)	7	-	0.000498	0.0254
positive regulation of production of molecular mediator of immune response (GO:0002702)	54	-	0.000507	0.0256
positive regulation of type 2 immune response (GO:0002830)	6	-	0.000515	0.0258
defense response to fungus (GO:0050832)	15	-	0.000531	0.0264
immunoglobulin mediated immune response (GO:0016064)	47	-	0.000538	0.0266
thymic T cell selection (GO:0045061)	11	-	0.000624	0.03
mucosal immune response (GO:0002385)	10	-	0.000657	0.0314
positive regulation of humoral immune response (GO:0002922)	7	-	0.000803	0.0365
regulation of tumor necrosis factor production (GO:0032680)	85	-	0.000866	0.0388
killing of cells of another organism (GO:0031640)	30	-	0.000922	0.0397
negative regulation of viral life cycle (GO:1903901)	20	-	0.000968	0.0412
regulation of inflammatory response to antigenic stimulus (GO:0002861)	27	-	0.00112	0.0459
positive regulation of leukocyte mediated immunity (GO:0002705)	68	-	0.00124	0.0485
positive regulation of T cell differentiation (GO:0045582)	40	-	0.00126	0.0489
immune response (GO:0006955)	458	-	3.11e-15	9.53e-12
biological process involved in interspecies interaction between organisms (GO:0044419)	515	-	2.63e-14	6.46e-11
defense response to symbiont (GO:0140546)	319	-	2.69e-14	5.49e-11
defense response to other organism (GO:0098542)	358	-	4.76e-14	5.84e-11
response to other organism (GO:0051707)	469	-	2.83e-13	3.16e-10
response to external biotic stimulus (GO:0043207)	469	-	2.83e-13	2.9e-10
humoral immune response (GO:0006959)	76	-	3.83e-13	3.61e-10
response to biotic stimulus (GO:0009607)	482	-	1.59e-12	1.39e-09
antimicrobial humoral response (GO:0019730)	55	-	2.3e-12	1.88e-09
immune system process (GO:0002376)	714	-	3.89e-12	2.81e-09
defense response (GO:0006952)	515	-	4.82e-10	3.11e-07
positive regulation of immune response (GO:0050778)	228	-	5.49e-09	3.06e-06
adaptive immune response (GO:0002250)	137	-	6.76e-09	3.61e-06
negative regulation of viral process (GO:0048525)	57	-	2.15e-08	1.1e-05
regulation of immune response (GO:0050776)	327	-	2.69e-07	8.68e-05
granulocyte chemotaxis (GO:0071621)	32	-	4.64e-07	0.000135
positive regulation of immune system process (GO:0002684)	376	-	5.98e-07	0.000156
regulation of viral genome replication (GO:0045069)	45	-	1.14e-06	0.000275
regulation of viral life cycle (GO:1903900)	69	-	1.21e-06	0.000285
leukocyte chemotaxis (GO:0030595)	56	-	1.32e-06	0.000306
positive regulation of defense response (GO:0031349)	170	-	3.31e-06	0.000656
regulation of viral process (GO:0050792)	78	-	4.05e-06	0.000776
immune effector process (GO:0002252)	143	-	5.6e-06	0.000996
response to bacterium (GO:0009617)	246	-	5.79e-06	0.00102
defense response to bacterium (GO:0042742)	117	-	8.29e-06	0.00139
regulation of lymphocyte activation (GO:0051249)	204	-	1.29e-05	0.00188
activation of immune response (GO:0002253)	128	-	1.56e-05	0.00214
granulocyte migration (GO:0097530)	40	-	2.44e-05	0.0029
myeloid leukocyte migration (GO:0097529)	54	-	2.68e-05	0.00316
leukocyte mediated immunity (GO:0002443)	98	-	2.98e-05	0.00342
response to external stimulus (GO:0009605)	730	-	3.25e-05	0.0037
positive regulation of immune effector process (GO:0002699)	109	-	3.49e-05	0.00389
leukocyte activation (GO:0045321)	254	-	5.8e-05	0.00588
positive regulation of T cell activation (GO:0050870)	107	-	7.05e-05	0.00671
response to fungus (GO:0009620)	20	-	7.1e-05	0.00665
response to virus (GO:0009615)	113	-	8e-05	0.00733
positive regulation of leukocyte activation (GO:0002696)	143	-	8.31e-05	0.00745
positive regulation of lymphocyte activation (GO:0051251)	135	-	8.47e-05	0.00747
eosinophil migration (GO:0072677)	12	-	0.000101	0.00827
regulation of leukocyte activation (GO:0002694)	228	-	0.000124	0.00977
lymphocyte activation (GO:0046649)	207	-	0.000124	0.00973
antigen processing and presentation of exogenous peptide antigen (GO:0002478)	29	-	0.000133	0.0101
immune response-regulating cell surface receptor signaling pathway (GO:0002768)	72	-	0.000145	0.0108
regulation of immune system process (GO:0002682)	578	-	0.000154	0.011
lymphocyte mediated immunity (GO:0002449)	80	-	0.000165	0.0116
cellular response to chemokine (GO:1990869)	33	-	0.00018	0.0125
response to chemokine (GO:1990868)	33	-	0.00018	0.0125
regulation of T cell activation (GO:0050863)	159	-	0.000227	0.0147
B cell mediated immunity (GO:0019724)	48	-	0.00027	0.0167
antigen processing and presentation of exogenous antigen (GO:0019884)	32	-	0.000302	0.0181
antigen processing and presentation of peptide antigen via MHC class II (GO:0002495)	15	-	0.000372	0.0212
lymphocyte migration (GO:0072676)	37	-	0.000467	0.0245
positive regulation of cell activation (GO:0050867)	150	-	0.000474	0.0247
adaptive immune response based on somatic recombination of immune receptors built from immunoglobulin superfamily domains (GO:0002460)	84	-	0.000484	0.0251
MHC class II protein complex assembly (GO:0002399)	7	-	0.000498	0.0253
regulation of immune effector process (GO:0002697)	161	-	0.00072	0.0332
cell killing (GO:0001906)	59	-	0.000747	0.0343
lymphocyte differentiation (GO:0030098)	113	-	0.000874	0.0387
positive regulation of leukocyte cell-cell adhesion (GO:1903039)	119	-	0.000915	0.0401
T cell selection (GO:0045058)	17	-	0.00102	0.0428
regulation of defense response (GO:0031347)	306	-	0.0012	0.0477
positive regulation of response to external stimulus (GO:0032103)	232	-	0.00128	0.049
negative regulation of viral genome replication (GO:0045071)	36	-	2.15e-08	1.05e-05
chemokine-mediated signaling pathway (GO:0070098)	28	-	3.59e-05	0.00393
neutrophil migration (GO:1990266)	39	-	1.51e-05	0.00213
cytoplasmic translation (GO:0002181)	89	-	0	0
translation at presynapse (GO:0140236)	47	-	3.05e-14	5.35e-11
translation at postsynapse (GO:0140242)	48	-	3.16e-14	4.85e-11
positive regulation of response to biotic stimulus (GO:0002833)	126	-	0.000144	0.0108
zymogen activation (GO:0031638)	21	-	7.42e-06	0.00126
rRNA processing (GO:0006364)	78	-	1.54e-05	0.00214
proton motive force-driven mitochondrial ATP synthesis (GO:0042776)	43	-	0.00015	0.011
translation at synapse (GO:0140241)	48	-	3.16e-14	4.31e-11
mononuclear cell differentiation (GO:1903131)	131	-	0.000179	0.0125
mitochondrial respiratory chain complex I assembly (GO:0032981)	37	-	0.000151	0.0109
mitochondrial translation (GO:0032543)	64	-	0.000194	0.0128
ribosomal large subunit biogenesis (GO:0042273)	32	-	0.000276	0.017
mitochondrial ATP synthesis coupled electron transport (GO:0042775)	38	-	0.000614	0.0298
ribosomal small subunit assembly (GO:0000028)	13	-	0.000922	0.0396
aerobic electron transport chain (GO:0019646)	34	-	0.000952	0.0407
prostaglandin metabolic process (GO:0006693)	22	-	0.00105	0.0441
translation (GO:0006412)	196	-	1.11e-16	6.81e-13
peptide biosynthetic process (GO:0043043)	205	-	7.77e-16	3.18e-12
peptide metabolic process (GO:0006518)	256	-	2.84e-12	2.18e-09
amide biosynthetic process (GO:0043604)	245	-	9.65e-12	6.58e-09
ribonucleoprotein complex biogenesis (GO:0022613)	155	-	7.32e-08	3.32e-05
gene expression (GO:0010467)	864	-	1.5e-07	5.43e-05
amide metabolic process (GO:0043603)	349	-	1.74e-07	5.93e-05
ribosome biogenesis (GO:0042254)	124	-	3.09e-07	9.71e-05
cellular nitrogen compound biosynthetic process (GO:0044271)	582	-	4.72e-07	0.000132
oxidative phosphorylation (GO:0006119)	68	-	1.34e-06	0.000304
ribosomal small subunit biogenesis (GO:0042274)	45	-	1.72e-06	0.00037
purine ribonucleoside triphosphate biosynthetic process (GO:0009206)	56	-	9.89e-06	0.00158
ribonucleoside triphosphate biosynthetic process (GO:0009201)	56	-	9.89e-06	0.00156
purine nucleoside triphosphate biosynthetic process (GO:0009145)	56	-	9.89e-06	0.00154
nucleoside triphosphate biosynthetic process (GO:0009142)	58	-	1.95e-05	0.00257
rRNA metabolic process (GO:0016072)	87	-	1.95e-05	0.00254
mitochondrial respiratory chain complex assembly (GO:0033108)	56	-	2.12e-05	0.00268
protein-RNA complex assembly (GO:0022618)	62	-	3.76e-05	0.00404
ATP biosynthetic process (GO:0006754)	51	-	4.5e-05	0.00468
proton motive force-driven ATP synthesis (GO:0015986)	47	-	4.96e-05	0.00512
protein-RNA complex organization (GO:0071826)	65	-	8.63e-05	0.00746
ribosome assembly (GO:0042255)	31	-	0.000103	0.00833
RNA processing (GO:0006396)	254	-	0.000135	0.0102
NADH dehydrogenase complex assembly (GO:0010257)	37	-	0.000151	0.011
aerobic respiration (GO:0009060)	80	-	0.000192	0.0129
ncRNA processing (GO:0034470)	123	-	0.000199	0.013
cellular respiration (GO:0045333)	95	-	0.000322	0.0189
protein-containing complex assembly (GO:0065003)	398	-	0.000335	0.0195
cellular nitrogen compound metabolic process (GO:0034641)	1073	-	0.000416	0.0225
ATP synthesis coupled electron transport (GO:0042773)	39	-	0.000629	0.0301
antigen processing and presentation of peptide or polysaccharide antigen via MHC class II (GO:0002504)	16	-	0.000916	0.0399
organonitrogen compound biosynthetic process (GO:1901566)	539	-	0.000757	0.0346
ncRNA metabolic process (GO:0034660)	151	-	0.000825	0.0373
prostanoid metabolic process (GO:0006692)	23	-	0.00112	0.0456
macromolecule biosynthetic process (GO:0009059)	1003	-	0.00114	0.046
disruption of cell in another organism (GO:0141061)	30	-	0.000922	0.0398
ossification (GO:0001503)	107	+	2.45e-06	0.00051
chondrocyte differentiation (GO:0002062)	38	+	3.06e-06	0.000616
muscle cell development (GO:0055001)	59	+	1.92e-05	0.00256
artery development (GO:0060840)	46	+	1.8e-05	0.00243
positive regulation of neurogenesis (GO:0050769)	109	+	7.6e-05	0.00707
regulation of presynapse assembly (GO:1905606)	15	+	0.000153	0.011
negative regulation of axon extension involved in axon guidance (GO:0048843)	12	+	0.000252	0.0158
blood vessel endothelial cell migration (GO:0043534)	15	+	0.000322	0.0191
axon extension (GO:0048675)	21	+	0.000323	0.0188
endochondral bone morphogenesis (GO:0060350)	28	+	0.000401	0.0219
striated muscle cell differentiation (GO:0051146)	77	+	0.000434	0.0232
behavior (GO:0007610)	229	+	0.000376	0.0213
cerebral cortex cell migration (GO:0021795)	14	+	0.000464	0.0245
sprouting angiogenesis (GO:0002040)	29	+	0.000492	0.0252
axon guidance (GO:0007411)	83	+	0.000582	0.0286
negative regulation of chondrocyte differentiation (GO:0032331)	11	+	0.000791	0.0361
regulation of neurotransmitter secretion (GO:0046928)	31	+	0.000666	0.0314
skeletal muscle organ development (GO:0060538)	53	+	0.00107	0.0443
innervation (GO:0060384)	16	+	0.000829	0.0374
regulation of bone mineralization (GO:0030500)	40	+	0.0012	0.0479
positive regulation of blood vessel endothelial cell migration (GO:0043536)	26	+	0.00113	0.0458
negative regulation of synapse assembly (GO:0051964)	5	+	0.00126	0.0491
skeletal system development (GO:0001501)	202	+	7.83e-08	3.31e-05
vasculature development (GO:0001944)	241	+	7.96e-08	3.25e-05
circulatory system development (GO:0072359)	362	+	1.11e-07	4.27e-05
blood vessel morphogenesis (GO:0048514)	187	+	1.34e-07	5e-05
blood vessel development (GO:0001568)	228	+	3.39e-07	0.000104
angiogenesis (GO:0001525)	145	+	4.73e-07	0.000129
regulation of nervous system development (GO:0051960)	208	+	5.25e-07	0.00014
bone development (GO:0060348)	85	+	7.39e-07	0.000189
connective tissue development (GO:0061448)	94	+	9.62e-07	0.000241
neurogenesis (GO:0022008)	483	+	9.91e-07	0.000243
regulation of neuron projection development (GO:0010975)	208	+	1.35e-06	0.0003
nervous system development (GO:0007399)	699	+	1.69e-06	0.000371
cartilage development (GO:0051216)	72	+	3.49e-06	0.00068
positive regulation of nervous system development (GO:0051962)	130	+	4.87e-06	0.000893
muscle cell differentiation (GO:0042692)	106	+	7.03e-06	0.00121
generation of neurons (GO:0048699)	420	+	8.39e-06	0.00139
neuron projection morphogenesis (GO:0048812)	184	+	8.68e-06	0.00142
neuron differentiation (GO:0030182)	393	+	2.11e-05	0.00269
Golgi vesicle transport (GO:0048193)	91	+	9.47e-06	0.00153
mucopolysaccharide metabolic process (GO:1903510)	26	+	8.24e-05	0.00749
cell morphogenesis involved in neuron differentiation (GO:0048667)	170	+	4.35e-05	0.00456
homeostatic process (GO:0042592)	476	+	9.77e-05	0.00815
polysaccharide biosynthetic process (GO:0000271)	15	+	0.000193	0.0129
peptide hormone processing (GO:0016486)	9	+	0.000282	0.0173
protein localization to organelle (GO:0033365)	240	+	0.000283	0.0172
endothelial cell migration (GO:0043542)	31	+	6.79e-05	0.00656
positive regulation of catabolic process (GO:0009896)	174	+	0.000354	0.0205
regulation of presynapse organization (GO:0099174)	16	+	7.68e-05	0.00708
neuron development (GO:0048666)	320	+	8.26e-05	0.00745
regulation of axon extension involved in axon guidance (GO:0048841)	13	+	8.33e-05	0.0074
phosphatidylinositol metabolic process (GO:0046488)	59	+	0.0006	0.0292
regulation of lipid metabolic process (GO:0019216)	136	+	0.000714	0.0331
regulation of synapse structure or activity (GO:0050803)	103	+	9.35e-05	0.00791
regulation of autophagy (GO:0010506)	99	+	0.000834	0.0375
protein O-linked glycosylation (GO:0006493)	35	+	0.000922	0.04
regulation of synapse organization (GO:0050807)	102	+	0.000103	0.00835
telencephalon cell migration (GO:0022029)	17	+	0.000123	0.00977
epithelial cell migration (GO:0010631)	50	+	0.000131	0.0101
negative regulation of cartilage development (GO:0061037)	13	+	0.000132	0.0101
neuron projection development (GO:0031175)	268	+	0.000133	0.0101
chondroitin sulfate proteoglycan metabolic process (GO:0050654)	16	+	0.0012	0.0478
regulation of neurogenesis (GO:0050767)	172	+	0.000148	0.0109
glycoprotein metabolic process (GO:0009100)	117	+	7.68e-08	3.37e-05
negative chemotaxis (GO:0050919)	16	+	6.03e-05	0.00601
protein modification process (GO:0036211)	649	+	4.54e-07	0.000136
glycoprotein biosynthetic process (GO:0009101)	91	+	1.82e-06	0.000386
macromolecule modification (GO:0043412)	699	+	4.34e-06	0.000819
cellular response to organonitrogen compound (GO:0071417)	171	+	3.52e-05	0.00389
ameboidal-type cell migration (GO:0001667)	89	+	3.73e-05	0.00405
protein glycosylation (GO:0006486)	69	+	6.17e-05	0.00611
macromolecule glycosylation (GO:0043413)	69	+	6.17e-05	0.00606
cellular response to nitrogen compound (GO:1901699)	191	+	6.96e-05	0.00667
glycosylation (GO:0070085)	79	+	8.56e-05	0.0075
regulation of cartilage development (GO:0061035)	27	+	0.000367	0.0211
proteoglycan metabolic process (GO:0006029)	32	+	9.86e-05	0.00817
axonogenesis (GO:0007409)	130	+	0.000447	0.0238
aminoglycan metabolic process (GO:0006022)	38	+	0.000181	0.0125
regulation of neurotransmitter transport (GO:0051588)	36	+	0.000482	0.0251
axon development (GO:0061564)	150	+	0.000487	0.0251
regulation of axonogenesis (GO:0050770)	59	+	0.000508	0.0255
modulation of chemical synaptic transmission (GO:0050804)	187	+	0.00053	0.0264
neuron projection guidance (GO:0097485)	83	+	0.000582	0.0284
carbohydrate metabolic process (GO:0005975)	131	+	0.000189	0.0128
regulation of trans-synaptic signaling (GO:0099177)	188	+	0.00066	0.0313
regulation of catabolic process (GO:0009894)	332	+	0.000197	0.0129
glycosaminoglycan metabolic process (GO:0030203)	33	+	0.000224	0.0145
regulation of ossification (GO:0030278)	53	+	0.000867	0.0387
carbohydrate biosynthetic process (GO:0016051)	42	+	0.000322	0.019
phosphorus metabolic process (GO:0006793)	607	+	0.000454	0.024
regulation of biomineral tissue development (GO:0070167)	47	+	0.000916	0.04
cellular response to endogenous stimulus (GO:0071495)	371	+	2.61e-07	8.67e-05
response to endogenous stimulus (GO:0009719)	438	+	1.13e-05	0.00169
macromolecule localization (GO:0033036)	788	+	0.000874	0.0388
brain development (GO:0007420)	231	+	0.00109	0.0452
regulation of chondrocyte differentiation (GO:0032330)	23	+	0.00111	0.0457
skeletal system morphogenesis (GO:0048705)	105	+	0.00112	0.0458
neuron projection extension (GO:1990138)	35	+	0.00112	0.0457
response to organonitrogen compound (GO:0010243)	277	+	0.000913	0.0401
polysaccharide metabolic process (GO:0005976)	27	+	0.000987	0.0417
phosphate-containing compound metabolic process (GO:0006796)	597	+	0.00125	0.0486

### Sheet: IFP vs WAT GO MF terms
Analysis Type:	PANTHER Enrichment Test (release 20231017)
Annotation Version and Release Date:	GO Ontology database DOI: 10.5281/zenodo.10536401 Released 2024-01-17
Correction:	FDR
GO molecular function complete	number	overUnder	pvalue	fdr
structural constituent of ribosome (GO:0003735)	131	-	0	0
structural molecule activity (GO:0005198)	304	-	6.81e-13	1.15e-09
adenyl nucleotide binding (GO:0030554)	458	+	2.73e-11	3.08e-08
nucleotide binding (GO:0000166)	626	+	8.31e-11	7.03e-08
nucleoside phosphate binding (GO:1901265)	626	+	8.31e-11	5.63e-08
purine nucleotide binding (GO:0017076)	576	+	8.49e-11	4.79e-08
adenyl ribonucleotide binding (GO:0032559)	419	+	2.26e-10	1.09e-07
ATP binding (GO:0005524)	405	+	2.31e-10	9.79e-08
ribonucleotide binding (GO:0032553)	546	+	2.62e-10	9.86e-08
purine ribonucleotide binding (GO:0032555)	537	+	6.35e-10	2.15e-07
purine ribonucleoside triphosphate binding (GO:0035639)	523	+	6.99e-10	2.15e-07
carbohydrate derivative binding (GO:0097367)	683	+	7.08e-10	2e-07
heterocyclic compound binding (GO:1901363)	668	+	1.42e-09	3.7e-07
ion binding (GO:0043167)	1705	+	6.99e-09	1.69e-06
cation binding (GO:0043169)	1184	+	6.88e-08	1.55e-05
small molecule binding (GO:0036094)	1778	+	9.57e-08	2.03e-05
metal ion binding (GO:0046872)	1159	+	1.78e-07	3.55e-05
chemokine activity (GO:0008009)	21	-	1.98e-07	3.72e-05
hexosyltransferase activity (GO:0016758)	71	+	5.23e-07	9.31e-05
anion binding (GO:0043168)	736	+	7.53e-07	0.000127
glycosyltransferase activity (GO:0016757)	94	+	9.73e-07	0.000157
cytokine activity (GO:0005125)	67	-	1.33e-06	0.000205
chemokine receptor binding (GO:0042379)	26	-	3.71e-06	0.000546
RNA polymerase II transcription regulatory region sequence-specific DNA binding (GO:0000977)	414	+	8.5e-06	0.0012
transcription regulatory region nucleic acid binding (GO:0001067)	447	+	1.01e-05	0.00136
CCR chemokine receptor binding (GO:0048020)	16	-	1.11e-05	0.00144
MHC protein complex binding (GO:0023023)	11	-	1.37e-05	0.00172
RNA binding (GO:0003723)	383	-	1.48e-05	0.00179
transcription cis-regulatory region binding (GO:0000976)	445	+	1.55e-05	0.0018
sequence-specific double-stranded DNA binding (GO:1990837)	458	+	2.02e-05	0.00228
integrin binding (GO:0005178)	69	+	2.48e-05	0.00271
sequence-specific DNA binding (GO:0043565)	490	+	3.38e-05	0.00358
antigen binding (GO:0003823)	28	-	3.95e-05	0.00405
signaling receptor regulator activity (GO:0030545)	168	-	5.36e-05	0.00533
DNA-binding transcription factor activity (GO:0003700)	411	+	5.88e-05	0.00569
DNA-binding transcription factor activity, RNA polymerase II-specific (GO:0000981)	402	+	6.93e-05	0.00652
catalytic activity (GO:0003824)	1733	+	7.2e-05	0.00659
calcium ion binding (GO:0005509)	186	+	7.31e-05	0.00651
MHC class II protein complex binding (GO:0023026)	9	-	8.35e-05	0.00725
receptor ligand activity (GO:0048018)	147	-	8.53e-05	0.00722
transferase activity (GO:0016740)	688	+	0.00013	0.0108
collagen binding (GO:0005518)	26	+	0.00013	0.0105
signaling receptor activator activity (GO:0030546)	152	-	0.000178	0.014
UDP-glycosyltransferase activity (GO:0008194)	49	+	0.000197	0.0152
nucleoside-triphosphatase regulator activity (GO:0060589)	153	+	0.000202	0.0152
GTPase regulator activity (GO:0030695)	153	+	0.000202	0.0149
transforming growth factor beta binding (GO:0050431)	12	+	0.000208	0.015
rRNA binding (GO:0019843)	48	-	0.000231	0.0163
flavin adenine dinucleotide binding (GO:0050660)	34	+	0.000294	0.0203
double-stranded DNA binding (GO:0003690)	496	+	0.000308	0.0209
cis-regulatory region sequence-specific DNA binding (GO:0000987)	355	+	0.000327	0.0217
ketosteroid monooxygenase activity (GO:0047086)	6	-	0.000398	0.0259
RNA polymerase II cis-regulatory region sequence-specific DNA binding (GO:0000978)	347	+	0.000411	0.0263
peptide antigen binding (GO:0042605)	20	-	0.000439	0.0275
catalytic activity, acting on a protein (GO:0140096)	690	+	0.000542	0.0334
semaphorin receptor binding (GO:0030215)	12	+	0.000574	0.0347
magnesium ion binding (GO:0000287)	72	+	0.000605	0.0359
serine-type endopeptidase activity (GO:0004252)	49	-	0.000624	0.0364
extracellular matrix binding (GO:0050840)	32	+	0.000628	0.0361
protein serine/threonine kinase activity (GO:0004674)	121	+	0.000708	0.0399
Notch binding (GO:0005112)	11	+	0.000731	0.0406
voltage-gated monoatomic ion channel activity (GO:0005244)	36	+	0.000789	0.0431
mannose binding (GO:0005537)	18	-	0.000844	0.0453

### Sheet: IFP vs WAT Reactome terms
Analysis Type:	PANTHER Enrichment Test (release 20231017)
Annotation Version and Release Date:	Reactome version 85 Released 2023-05-25
Correction:	FDR
Reactome pathways	number	overUnder	pvalue	fdr
Major pathway of rRNA processing in the nucleolus and cytosol (R-MMU-6791226)	103	-	0	0
Nonsense Mediated Decay (NMD) enhanced by the Exon Junction Complex (EJC) (R-MMU-975957)	88	-	0	0
Nonsense Mediated Decay (NMD) independent of the Exon Junction Complex (EJC) (R-MMU-975956)	80	-	0	0
rRNA processing in the nucleus and cytosol (R-MMU-8868773)	103	-	0	0
SRP-dependent cotranslational protein targeting to membrane (R-MMU-1799339)	81	-	0	0
Translation (R-MMU-72766)	158	-	0	0
Cap-dependent Translation Initiation (R-MMU-72737)	89	-	0	0
L13a-mediated translational silencing of Ceruloplasmin expression (R-MMU-156827)	86	-	0	0
GTP hydrolysis and joining of the 60S ribosomal subunit (R-MMU-72706)	86	-	0	0
Nonsense-Mediated Decay (NMD) (R-MMU-927802)	88	-	0	0
Formation of a pool of free 40S subunits (R-MMU-72689)	83	-	0	0
rRNA processing (R-MMU-72312)	103	-	0	0
Eukaryotic Translation Initiation (R-MMU-72613)	89	-	0	0
Metabolism of RNA (R-MMU-8953854)	252	-	1.27e-13	1.44e-11
Formation of the ternary complex, and subsequently, the 43S complex (R-MMU-72695)	38	-	3.57e-10	3.8e-08
Ribosomal scanning and start codon recognition (R-MMU-72702)	39	-	6.66e-10	6.64e-08
Activation of the mRNA upon binding of the cap-binding complex and eIFs, and subsequent binding to 43S (R-MMU-72662)	41	-	8.96e-10	8.41e-08
Translation initiation complex formation (R-MMU-72649)	40	-	1.02e-09	9.06e-08
Formation of the cornified envelope (R-MMU-6809371)	25	-	3.57e-08	3e-06
Keratinization (R-MMU-6805567)	25	-	3.57e-08	2.85e-06
Respiratory electron transport, ATP synthesis by chemiosmotic coupling, and heat production by uncoupling proteins. (R-MMU-163200)	77	-	1.69e-06	0.000128
Respiratory electron transport (R-MMU-611105)	64	-	5.27e-06	0.000382
Translocation of ZAP-70 to Immunological synapse (R-MMU-202430)	9	-	2.06e-05	0.00143
Immunoregulatory interactions between a Lymphoid and a non-Lymphoid cell (R-MMU-198933)	43	-	3.12e-05	0.00207
Generation of second messenger molecules (R-MMU-202433)	15	-	3.24e-05	0.00207
Neuronal System (R-MMU-112316)	76	+	5.44e-05	0.00334
Phosphorylation of CD3 and TCR zeta chains (R-MMU-202427)	8	-	6.48e-05	0.00383
Mitochondrial translation termination (R-MMU-5419276)	59	-	0.000121	0.00688
Glycosaminoglycan metabolism (R-MMU-1630316)	42	+	0.00014	0.00768
Mitochondrial translation (R-MMU-5368287)	60	-	0.000153	0.00816
Mitochondrial translation elongation (R-MMU-5389840)	60	-	0.000153	0.00789
PI Metabolism (R-MMU-1483255)	34	+	0.000194	0.00966
Antimicrobial peptides (R-MMU-6803157)	16	-	0.000266	0.0128
Complex I biogenesis (R-MMU-6799198)	40	-	0.000379	0.0178
Voltage gated Potassium channels (R-MMU-1296072)	8	+	0.000466	0.0213
Metabolism of carbohydrates (R-MMU-71387)	82	+	0.000499	0.0221
Neurotransmitter receptors and postsynaptic signal transmission (R-MMU-112314)	29	+	0.000521	0.0225
Phospholipid metabolism (R-MMU-1483257)	71	+	0.000694	0.0292
Hyaluronan metabolism (R-MMU-2142845)	5	+	0.000734	0.03
The citric acid (TCA) cycle and respiratory electron transport (R-MMU-1428517)	93	-	0.000762	0.0304
CS/DS degradation (R-MMU-2024101)	6	+	0.000797	0.031
Chondroitin sulfate/dermatan sulfate metabolism (R-MMU-1793185)	21	+	0.000818	0.0311
TCR signaling (R-MMU-202403)	47	-	0.000821	0.0305
Elastic fibre formation (R-MMU-1566948)	26	+	0.000833	0.0302
PD-1 signaling (R-MMU-389948)	9	-	0.00104	0.0371
Synthesis of PIPs at the plasma membrane (R-MMU-1660499)	21	+	0.00114	0.0397
Peptide ligand-binding receptors (R-MMU-375276)	51	-	0.00126	0.0426
Transcriptional regulation by the AP-2 (TFAP2) family of transcription factors (R-MMU-8864260)	7	-	0.0013	0.0434
Activation of the TFAP2 (AP-2) family of transcription factors (R-MMU-8866907)	6	-	0.00137	0.0447
RAC1 GTPase cycle (R-MMU-9013149)	69	+	0.00144	0.0458
Chemokine receptors bind chemokines (R-MMU-380108)	20	-	0.00153	0.048
