## Supplementary material for "Wnt/β-catenin signaling regulates fibrotic atrophy of intra-articular adipose tissue in post-traumatic osteoarthritis": Table S3

### Sheet: Primers
Primer name (gene)	5’ – 3’ sequence	Organism
Acta2 Fwd	CAGGCATGGATGGCATCAATCAC	Mus musculus
Acta2 Rev	ACTCTAGCTGTGAAGTCAGTGTCG	Mus musculus
Adipoq Fwd	GCA CTG GCA AGT TCT ACT GCA A	Mus musculus
Adipoq Rev	GTA GGT GAA GAG AAC GGC CTT GT	Mus musculus
Axin2 Fwd	GCGCTTTGATAAGGTCCTGG	Mus musculus
Axin2 Rev	TCATGTGAGCCTCCTCTCTTT	Mus musculus
Col1a1 Fwd	AATGGTGCTCCTGGTATTGC	Mus musculus
Col1a1 Rev	GGCACCAGTGTCTCCTTTGT	Mus musculus
Fabp4 Fwd	ACA CCG AGA TTT CCT TCA AAC TG	Mus musculus
Fabp4 Rev	CCA TCT AGG GTT ATG ATG CTC TTCA	Mus musculus
Fbln2 Fwd	CTG TGA AGA CCA AGA CGA GTG	Mus musculus
Fbln2 Rev	CGT TGA GGA TAT AGC CCT CTG C	Mus musculus
Lef1 Fwd	AAGAAATGAGAGCGAATGTCGT	Mus musculus
Lef1 Rev	TTCTGGGACCTGTACCTGAAGT	Mus musculus
Plin1 Fwd	TCGGTGTTACAGCGTGGA	Mus musculus
Plin1 Rev	GGCTTCTTTGGTGCTGTTGT	Mus musculus
Pparg Fwd	GCATGGTGCCTTCGCTGA	Mus musculus
Pparg Rev	TGGCATCTCTGTGTCAACCATG	Mus musculus
Rspo2 Fwd	ACGTGTAGCAGAAACAACCG	Mus musculus
Rspo2 Rev	GCTTCCGCCTCTTCTTCTTG	Mus musculus
Tbp Fwd	GAAGCTGCGGTACAATTCCAG	Mus musculus
Tbp Rev	CCCCTTGTACCCTTCACCAAT	Mus musculus
Tcf7l1 Fwd	TCATCCATCTGAGCTGTCACCGTATT	Mus musculus
Tcf7l1 Rev	GAGACCAGGCTGGACATTGAAGCGT	Mus musculus
