## Supplementary material for "Wnt/β-catenin signaling regulates fibrotic atrophy of intra-articular adipose tissue in post-traumatic osteoarthritis": Table S5

### Sheet: AM vs GM terms
Analysis Type:	PANTHER Enrichment Test (release 20231017)
Annotation Version and Release Date:	GO Ontology database DOI: 10.5281/zenodo.16423886 Released 2025-07-22
Correction:	FDR
GO biological process complete	number	overUnder	pvalue	fdr
positive regulation of cell cycle (GO:0045787)	124	+	0	0
DNA damage response (GO:0006974)	197	+	0	0
regulation of mitotic cell cycle (GO:0007346)	175	+	0	0
mitotic cell cycle process (GO:1903047)	188	+	0	0
regulation of mitotic cell cycle phase transition (GO:1901990)	115	+	0	0
regulation of cell cycle phase transition (GO:1901987)	152	+	0	0
chromosome segregation (GO:0007059)	131	+	0	0
cell cycle (GO:0007049)	315	+	0	0
regulation of chromosome segregation (GO:0051983)	51	+	0	0
DNA recombination (GO:0006310)	67	+	0	0
regulation of cell cycle (GO:0051726)	335	+	0	0
regulation of chromosome organization (GO:0033044)	77	+	0	0
DNA repair (GO:0006281)	138	+	0	0
DNA-templated DNA replication (GO:0006261)	65	+	0	0
DNA replication (GO:0006260)	91	+	0	0
DNA metabolic process (GO:0006259)	209	+	0	0
nucleic acid metabolic process (GO:0090304)	486	+	0	0
nucleobase-containing compound metabolic process (GO:0006139)	607	+	0	0
sister chromatid segregation (GO:0000819)	64	+	0	0
regulation of chromosome separation (GO:1905818)	36	+	0	0
mitotic nuclear division (GO:0140014)	75	+	0	0
meiotic cell cycle (GO:0051321)	90	+	0	0
nuclear chromosome segregation (GO:0098813)	95	+	0	0
cell division (GO:0051301)	172	+	0	0
positive regulation of cell cycle process (GO:0090068)	101	+	0	0
chromosome organization (GO:0051276)	140	+	0	0
organelle fission (GO:0048285)	127	+	0	0
nuclear division (GO:0000280)	121	+	0	0
mitotic cell cycle (GO:0000278)	205	+	0	0
mitotic sister chromatid segregation (GO:0000070)	63	+	0	0
regulation of cell cycle process (GO:0010564)	250	+	0	0
cell cycle process (GO:0022402)	297	+	0	0
meiotic cell cycle process (GO:1903046)	78	+	1.11e-16	3.64e-14
nucleobase-containing compound biosynthetic process (GO:0034654)	349	+	1.11e-16	3.54e-14
regulation of DNA metabolic process (GO:0051052)	127	+	6.66e-16	2.06e-13
regulation of mitotic sister chromatid separation (GO:0010965)	29	+	3.22e-15	9.68e-13
meiotic nuclear division (GO:0140013)	64	+	4.33e-15	1.27e-12
nucleic acid biosynthetic process (GO:0141187)	291	+	6.88e-15	1.96e-12
spindle organization (GO:0007051)	66	+	1.19e-14	3.3e-12
regulation of mitotic sister chromatid segregation (GO:0033047)	30	+	2.35e-14	6.37e-12
regulation of sister chromatid segregation (GO:0033045)	39	+	3.9e-14	1.03e-11
regulation of metaphase/anaphase transition of cell cycle (GO:1902099)	34	+	4e-14	1.03e-11
regulation of mitotic metaphase/anaphase transition (GO:0030071)	34	+	4e-14	1.01e-11
cell cycle checkpoint signaling (GO:0000075)	54	+	2e-13	4.93e-11
negative regulation of cell cycle process (GO:0010948)	99	+	2.92e-13	7.02e-11
microtubule cytoskeleton organization involved in mitosis (GO:1902850)	52	+	3.16e-13	7.44e-11
mitotic cell cycle checkpoint signaling (GO:0007093)	45	+	3.6e-13	8.3e-11
double-strand break repair (GO:0006302)	59	+	6.02e-13	1.36e-10
mitotic spindle organization (GO:0007052)	42	+	7.19e-13	1.59e-10
negative regulation of mitotic cell cycle phase transition (GO:1901991)	62	+	9.71e-13	2.1e-10
microtubule cytoskeleton organization (GO:0000226)	166	+	1.03e-12	2.18e-10
negative regulation of cell cycle phase transition (GO:1901988)	79	+	1.21e-12	2.52e-10
cellular response to stress (GO:0033554)	430	+	1.25e-12	2.56e-10
membraneless organelle assembly (GO:0140694)	105	+	1.33e-12	2.67e-10
chromosome localization (GO:0050000)	40	+	3.52e-12	6.92e-10
recombinational repair (GO:0000725)	42	+	5.96e-12	1.15e-09
negative regulation of cell cycle (GO:0045786)	124	+	8.72e-12	1.66e-09
metaphase chromosome alignment (GO:0051310)	37	+	9.11e-12	1.7e-09
RNA biosynthetic process (GO:0032774)	263	+	1.2e-11	2.21e-09
positive regulation of mitotic cell cycle (GO:0045931)	50	+	1.35e-11	2.43e-09
regulation of mitotic nuclear division (GO:0007088)	56	+	1.95e-11	3.47e-09
negative regulation of chromosome organization (GO:2001251)	28	+	2.61e-11	4.55e-09
double-strand break repair via homologous recombination (GO:0000724)	40	+	2.89e-11	4.97e-09
RNA metabolic process (GO:0016070)	301	+	3.09e-11	5.23e-09
meiotic chromosome segregation (GO:0045132)	38	+	3.29e-11	5.49e-09
regulation of nuclear division (GO:0051783)	62	+	3.32e-11	5.45e-09
organelle organization (GO:0006996)	690	+	4.53e-11	7.32e-09
ribosome biogenesis (GO:0042254)	109	+	6.95e-11	1.11e-08
positive regulation of cell cycle phase transition (GO:1901989)	46	+	7.05e-11	1.11e-08
regulation of cell cycle G2/M phase transition (GO:1902749)	47	+	9.45e-11	1.46e-08
meiosis I cell cycle process (GO:0061982)	42	+	1.66e-10	2.54e-08
ribonucleoprotein complex biogenesis (GO:0022613)	142	+	1.68e-10	2.53e-08
negative regulation of chromosome segregation (GO:0051985)	20	+	2.03e-10	3.01e-08
positive regulation of mitotic cell cycle phase transition (GO:1901992)	39	+	2.33e-10	3.42e-08
external encapsulating structure organization (GO:0045229)	103	-	3.06e-10	4.41e-08
extracellular structure organization (GO:0043062)	103	-	3.06e-10	4.36e-08
extracellular matrix organization (GO:0030198)	103	-	3.06e-10	4.3e-08
RNA processing (GO:0006396)	196	+	3.18e-10	4.41e-08
meiosis I (GO:0007127)	41	+	4.55e-10	6.24e-08
cell adhesion (GO:0007155)	266	-	4.86e-10	6.58e-08
cell cycle phase transition (GO:0044770)	63	+	4.96e-10	6.63e-08
negative regulation of mitotic sister chromatid separation (GO:2000816)	19	+	5.13e-10	6.78e-08
negative regulation of metaphase/anaphase transition of cell cycle (GO:1902100)	19	+	5.13e-10	6.69e-08
negative regulation of mitotic sister chromatid segregation (GO:0033048)	19	+	5.13e-10	6.61e-08
negative regulation of sister chromatid segregation (GO:0033046)	19	+	5.13e-10	6.54e-08
negative regulation of chromosome separation (GO:1905819)	19	+	5.13e-10	6.46e-08
negative regulation of mitotic metaphase/anaphase transition (GO:0045841)	19	+	5.13e-10	6.39e-08
regulation of G2/M transition of mitotic cell cycle (GO:0010389)	42	+	6.12e-10	7.53e-08
spindle assembly (GO:0051225)	42	+	9.15e-10	1.11e-07
mitotic metaphase chromosome alignment (GO:0007080)	23	+	1.24e-09	1.49e-07
primary metabolic process (GO:0044238)	1438	+	1.39e-09	1.65e-07
mitotic spindle assembly checkpoint signaling (GO:0007094)	18	+	1.88e-09	2.21e-07
mitotic spindle checkpoint signaling (GO:0071174)	18	+	1.88e-09	2.19e-07
spindle assembly checkpoint signaling (GO:0071173)	18	+	1.88e-09	2.16e-07
spindle checkpoint signaling (GO:0031577)	18	+	1.88e-09	2.14e-07
positive regulation of DNA metabolic process (GO:0051054)	75	+	3.05e-09	3.44e-07
regulation of cytokinesis (GO:0032465)	31	+	3.15e-09	3.52e-07
negative regulation of mitotic cell cycle (GO:0045930)	80	+	4.83e-09	5.33e-07
positive regulation of chromosome separation (GO:1905820)	17	+	7.47e-09	8.17e-07
rRNA metabolic process (GO:0016072)	89	+	7.7e-09	8.34e-07
microtubule-based process (GO:0007017)	203	+	1.06e-08	1.14e-06
mitotic cell cycle phase transition (GO:0044772)	58	+	1.08e-08	1.14e-06
nuclear DNA replication (GO:0033260)	21	+	1.45e-08	1.53e-06
positive regulation of chromosome segregation (GO:0051984)	20	+	1.63e-08	1.69e-06
sexual reproduction (GO:0019953)	225	+	2.08e-08	2.15e-06
rRNA processing (GO:0006364)	81	+	2.09e-08	2.13e-06
cell cycle DNA replication (GO:0044786)	22	+	2.27e-08	2.3e-06
regulation of cell cycle checkpoint (GO:1901976)	22	+	2.43e-08	2.44e-06
positive regulation of chromosome organization (GO:2001252)	34	+	2.64e-08	2.62e-06
mitotic spindle assembly (GO:0090307)	21	+	3.41e-08	3.36e-06
ossification (GO:0001503)	100	-	3.57e-08	3.48e-06
cytoskeleton organization (GO:0007010)	297	+	4e-08	3.87e-06
centrosome cycle (GO:0007098)	28	+	4.77e-08	4.57e-06
neuron differentiation (GO:0030182)	316	-	5.17e-08	4.91e-06
negative regulation of DNA metabolic process (GO:0051053)	43	+	6.54e-08	6.15e-06
protein localization to chromosome (GO:0034502)	31	+	7.52e-08	7.02e-06
macromolecule metabolic process (GO:0043170)	1131	+	7.75e-08	7.17e-06
regulation of DNA repair (GO:0006282)	51	+	7.91e-08	7.26e-06
skeletal system development (GO:0001501)	164	-	8.4e-08	7.64e-06
regulation of DNA replication (GO:0006275)	34	+	8.52e-08	7.69e-06
response to ionizing radiation (GO:0010212)	38	+	9.53e-08	8.52e-06
regulation of double-strand break repair (GO:2000779)	35	+	1.11e-07	9.89e-06
regulation of mitotic cell cycle spindle assembly checkpoint (GO:0090266)	12	+	1.25e-07	1.1e-05
regulation of mitotic spindle checkpoint (GO:1903504)	12	+	1.25e-07	1.09e-05
attachment of spindle microtubules to kinetochore (GO:0008608)	15	+	1.27e-07	1.1e-05
DNA replication initiation (GO:0006270)	20	+	1.32e-07	1.14e-05
generation of neurons (GO:0048699)	336	-	1.57e-07	1.34e-05
homologous recombination (GO:0035825)	16	+	1.61e-07	1.36e-05
female meiotic nuclear division (GO:0007143)	18	+	1.66e-07	1.39e-05
negative regulation of nuclear division (GO:0051784)	26	+	1.95e-07	1.63e-05
DNA-templated DNA replication maintenance of fidelity (GO:0045005)	27	+	2.12e-07	1.75e-05
biosynthetic process (GO:0009058)	891	+	2.2e-07	1.81e-05
DNA biosynthetic process (GO:0071897)	33	+	2.39e-07	1.94e-05
regulation of spindle checkpoint (GO:0090231)	13	+	2.67e-07	2.16e-05
cellular component biogenesis (GO:0044085)	654	+	2.72e-07	2.18e-05
microtubule organizing center organization (GO:0031023)	31	+	2.77e-07	2.21e-05
negative regulation of mitotic nuclear division (GO:0045839)	25	+	3.45e-07	2.73e-05
sensory organ development (GO:0007423)	166	-	3.5e-07	2.75e-05
cell morphogenesis involved in neuron differentiation (GO:0048667)	155	-	3.56e-07	2.77e-05
protein-DNA complex organization (GO:0071824)	51	+	4.35e-07	3.37e-05
cell cycle G2/M phase transition (GO:0044839)	21	+	5.03e-07	3.86e-05
neuron development (GO:0048666)	266	-	5.66e-07	4.32e-05
regulation of attachment of spindle microtubules to kinetochore (GO:0051988)	14	+	5.91e-07	4.48e-05
chromatin remodeling (GO:0006338)	129	+	6.55e-07	4.93e-05
positive regulation of cytokinesis (GO:0032467)	16	+	6.96e-07	5.2e-05
limb development (GO:0060173)	62	-	7.42e-07	5.5e-05
appendage development (GO:0048736)	62	-	7.42e-07	5.47e-05
system development (GO:0048731)	949	-	8.29e-07	6.07e-05
neuron projection morphogenesis (GO:0048812)	167	-	8.47e-07	6.15e-05
limb morphogenesis (GO:0035108)	53	-	8.71e-07	6.29e-05
appendage morphogenesis (GO:0035107)	53	-	8.71e-07	6.25e-05
positive regulation of mitotic sister chromatid separation (GO:1901970)	10	+	9.29e-07	6.62e-05
negative regulation of cell cycle G2/M phase transition (GO:1902750)	26	+	9.95e-07	7.04e-05
metabolic process (GO:0008152)	1650	+	1.02e-06	7.17e-05
reciprocal meiotic recombination (GO:0007131)	13	+	1.07e-06	7.46e-05
reciprocal homologous recombination (GO:0140527)	13	+	1.07e-06	7.41e-05
chromatin organization (GO:0006325)	166	+	1.11e-06	7.66e-05
replication fork processing (GO:0031297)	25	+	1.13e-06	7.76e-05
anatomical structure morphogenesis (GO:0009653)	650	-	1.27e-06	8.66e-05
bone morphogenesis (GO:0060349)	45	-	1.31e-06	8.87e-05
protein-DNA complex assembly (GO:0065004)	48	+	1.32e-06	8.9e-05
regulation of DNA recombination (GO:0000018)	33	+	1.36e-06	9.09e-05
plasma membrane bounded cell projection morphogenesis (GO:0120039)	168	-	1.43e-06	9.49e-05
negative regulation of G2/M transition of mitotic cell cycle (GO:0010972)	25	+	1.44e-06	9.48e-05
regulation of canonical Wnt signaling pathway (GO:0060828)	84	-	1.47e-06	9.63e-05
gene expression (GO:0010467)	546	+	2e-06	0.00013
neurogenesis (GO:0022008)	394	-	2.16e-06	0.00014
nervous system process (GO:0050877)	219	-	2.4e-06	0.000155
protein-containing complex organization (GO:0043933)	314	+	2.45e-06	0.000157
regulation of double-strand break repair via homologous recombination (GO:0010569)	24	+	3.01e-06	0.000192
cell projection morphogenesis (GO:0048858)	172	-	3.04e-06	0.000192
axonogenesis (GO:0007409)	130	-	3.25e-06	0.000204
mitotic DNA replication (GO:1902969)	13	+	3.3e-06	0.000207
mitotic cytokinesis (GO:0000281)	26	+	3.32e-06	0.000206
telomere maintenance (GO:0000723)	27	+	3.43e-06	0.000212
telomere organization (GO:0032200)	27	+	3.43e-06	0.000211
cell-cell adhesion (GO:0098609)	156	-	3.71e-06	0.000227
sensory organ morphogenesis (GO:0090596)	76	-	3.84e-06	0.000233
organelle localization (GO:0051640)	121	+	4.06e-06	0.000246
positive regulation of cell cycle G2/M phase transition (GO:1902751)	17	+	4.11e-06	0.000247
nervous system development (GO:0007399)	545	-	4.29e-06	0.000256
cell morphogenesis (GO:0000902)	216	-	5.17e-06	0.000308
centromere complex assembly (GO:0034508)	14	+	5.36e-06	0.000317
protein localization to chromosome, centromeric region (GO:0071459)	14	+	5.52e-06	0.000325
regulation of Wnt signaling pathway (GO:0030111)	107	-	7.84e-06	0.000459
positive regulation of canonical Wnt signaling pathway (GO:0090263)	37	-	7.95e-06	0.000463
neuron projection development (GO:0031175)	229	-	8.69e-06	0.000503
cell cycle G1/S phase transition (GO:0044843)	31	+	8.75e-06	0.000504
G1/S transition of mitotic cell cycle (GO:0000082)	31	+	8.75e-06	0.000501
macromolecule biosynthetic process (GO:0009059)	650	+	8.76e-06	0.000499
embryonic limb morphogenesis (GO:0030326)	42	-	1.09e-05	0.00062
embryonic appendage morphogenesis (GO:0035113)	42	-	1.09e-05	0.000617
bone development (GO:0060348)	78	-	1.18e-05	0.000661
sensory system development (GO:0048880)	107	-	1.21e-05	0.000677
visual system development (GO:0150063)	106	-	1.21e-05	0.000674
regulation of DNA-templated DNA replication (GO:0090329)	11	+	1.22e-05	0.000675
G2/M transition of mitotic cell cycle (GO:0000086)	18	+	1.43e-05	0.000787
kinetochore organization (GO:0051383)	11	+	1.46e-05	0.0008
mitotic G2/M transition checkpoint (GO:0044818)	19	+	1.47e-05	0.000798
eye development (GO:0001654)	105	-	1.57e-05	0.00085
axon development (GO:0061564)	146	-	1.65e-05	0.000891
DNA integrity checkpoint signaling (GO:0031570)	31	+	1.76e-05	0.000945
chromosome organization involved in meiotic cell cycle (GO:0070192)	19	+	2.03e-05	0.00108
positive regulation of cell cycle checkpoint (GO:1901978)	8	+	2.04e-05	0.00108
positive regulation of spindle checkpoint (GO:0090232)	8	+	2.04e-05	0.00108
interstrand cross-link repair (GO:0036297)	14	+	2.08e-05	0.0011
skeletal system morphogenesis (GO:0048705)	83	-	2.1e-05	0.0011
intracellular signal transduction (GO:0035556)	416	+	2.16e-05	0.00112
cartilage development (GO:0051216)	66	-	2.44e-05	0.00127
cytokinesis (GO:0000910)	32	+	2.5e-05	0.00129
cytoskeleton-dependent cytokinesis (GO:0061640)	32	+	2.5e-05	0.00128
brown fat cell differentiation (GO:0050873)	17	+	2.56e-05	0.00131
positive regulation of G2/M transition of mitotic cell cycle (GO:0010971)	14	+	2.74e-05	0.00139
heart development (GO:0007507)	176	-	2.95e-05	0.00149
protein localization to condensed chromosome (GO:1903083)	9	+	3.27e-05	0.00165
protein localization to kinetochore (GO:0034501)	9	+	3.27e-05	0.00164
spindle elongation (GO:0051231)	10	+	3.29e-05	0.00164
positive regulation of DNA replication (GO:0045740)	17	+	3.5e-05	0.00174
homologous chromosome segregation (GO:0045143)	18	+	3.9e-05	0.00193
small molecule biosynthetic process (GO:0044283)	136	+	3.92e-05	0.00193
regulation of synapse structure or activity (GO:0050803)	116	-	4.25e-05	0.00208
positive regulation of Wnt signaling pathway (GO:0030177)	50	-	4.29e-05	0.00209
attachment of mitotic spindle microtubules to kinetochore (GO:0051315)	9	+	5.33e-05	0.00259
organ growth (GO:0035265)	39	-	5.34e-05	0.00258
camera-type eye development (GO:0043010)	95	-	5.52e-05	0.00265
mitotic DNA integrity checkpoint signaling (GO:0044774)	23	+	5.63e-05	0.0027
positive regulation of organelle organization (GO:0010638)	132	+	5.78e-05	0.00276
behavior (GO:0007610)	181	-	6.3e-05	0.00299
animal organ morphogenesis (GO:0009887)	301	-	6.44e-05	0.00305
regulation of cellular response to stress (GO:0080135)	137	+	6.88e-05	0.00324
chromosome condensation (GO:0030261)	13	+	6.88e-05	0.00323
plasma membrane bounded cell projection organization (GO:0120036)	322	-	6.92e-05	0.00323
positive regulation of mitotic cell cycle spindle assembly checkpoint (GO:0090267)	7	+	7.59e-05	0.00353
regulation of synapse organization (GO:0050807)	114	-	7.93e-05	0.00367
double-strand break repair via break-induced replication (GO:0000727)	9	+	7.93e-05	0.00365
ribosomal small subunit biogenesis (GO:0042274)	42	+	8.19e-05	0.00376
signal transduction in response to DNA damage (GO:0042770)	42	+	8.64e-05	0.00395
nucleoside monophosphate biosynthetic process (GO:0009124)	21	+	8.74e-05	0.00397
developmental growth involved in morphogenesis (GO:0060560)	59	-	8.87e-05	0.00402
positive regulation of transferase activity (GO:0051347)	24	+	8.94e-05	0.00403
cellular component disassembly (GO:0022411)	69	+	9.54e-05	0.00429
DNA replication checkpoint signaling (GO:0000076)	11	+	0.0001	0.00448
multicellular organism development (GO:0007275)	1042	-	0.000102	0.00453
mitotic spindle midzone assembly (GO:0051256)	9	+	0.000103	0.00457
spindle midzone assembly (GO:0051255)	9	+	0.000103	0.00455
mitotic spindle elongation (GO:0000022)	9	+	0.000103	0.00453
triglyceride metabolic process (GO:0006641)	28	+	0.000107	0.00468
regulation of mitotic cytokinesis (GO:1902412)	8	+	0.000111	0.00484
positive regulation of mitotic cytokinesis (GO:1903490)	8	+	0.000111	0.00482
regulation of meiotic cell cycle (GO:0051445)	20	+	0.000115	0.00497
positive regulation of metaphase/anaphase transition of cell cycle (GO:1902101)	6	+	0.000116	0.005
positive regulation of mitotic metaphase/anaphase transition (GO:0045842)	6	+	0.000116	0.00498
meiotic spindle organization (GO:0000212)	13	+	0.000125	0.00534
response to radiation (GO:0009314)	112	+	0.000139	0.00591
nucleus organization (GO:0006997)	40	+	0.000145	0.00615
female meiosis I (GO:0007144)	7	+	0.000146	0.00618
embryonic morphogenesis (GO:0048598)	174	-	0.000147	0.0062
endochondral bone morphogenesis (GO:0060350)	28	-	0.00016	0.00671
Wnt signaling pathway (GO:0016055)	82	-	0.000163	0.00679
cell projection organization (GO:0030030)	331	-	0.00017	0.00707
protein-containing complex assembly (GO:0065003)	275	+	0.000173	0.00717
locomotory behavior (GO:0007626)	63	-	0.000175	0.00723
DNA strand elongation involved in DNA replication (GO:0006271)	9	+	0.000178	0.00734
system process (GO:0003008)	355	-	0.000188	0.00769
reproductive process (GO:0022414)	345	+	0.000192	0.00785
nucleoside phosphate biosynthetic process (GO:1901293)	60	+	0.000195	0.00795
regulation of ossification (GO:0030278)	51	-	0.000198	0.00803
positive regulation of mitotic nuclear division (GO:0045840)	15	+	0.000205	0.00829
negative regulation of gene expression, epigenetic (GO:0045814)	39	+	0.000207	0.00835
regulation of telomere maintenance (GO:0032204)	25	+	0.000208	0.00834
Unclassified (UNCLASSIFIED)	111	-	0.000208	0.00832
protein localization to organelle (GO:0033365)	180	+	0.00021	0.00835
positive regulation of nuclear division (GO:0051785)	21	+	0.000212	0.00842
central nervous system projection neuron axonogenesis (GO:0021952)	12	-	0.000218	0.0086
non-canonical Wnt signaling pathway (GO:0035567)	16	-	0.000221	0.00872
segment specification (GO:0007379)	7	-	0.000225	0.00883
meiotic spindle assembly (GO:0090306)	10	+	0.000226	0.00883
phosphate-containing compound metabolic process (GO:0006796)	261	+	0.000237	0.00924
glycerolipid catabolic process (GO:0046503)	8	+	0.000244	0.00946
ribosomal large subunit biogenesis (GO:0042273)	32	+	0.000248	0.0096
negative regulation of locomotion (GO:0040013)	103	-	0.000264	0.0102
phosphorus metabolic process (GO:0006793)	262	+	0.000278	0.0107
blastocyst development (GO:0001824)	32	+	0.000284	0.0109
regulation of postsynaptic membrane potential (GO:0060078)	19	-	0.000288	0.011
nucleoside monophosphate metabolic process (GO:0009123)	27	+	0.000291	0.011
negative regulation of hemostasis (GO:1900047)	12	-	0.000291	0.011
animal organ development (GO:0048513)	790	-	0.000298	0.0112
positive regulation of telomere maintenance (GO:0032206)	21	+	0.000307	0.0115
regulation of DNA biosynthetic process (GO:2000278)	35	+	0.000309	0.0116
DNA strand elongation (GO:0022616)	11	+	0.000317	0.0118
mitotic DNA damage checkpoint signaling (GO:0044773)	21	+	0.000319	0.0119
RNA localization (GO:0006403)	39	+	0.000335	0.0124
circulatory system development (GO:0072359)	315	-	0.000339	0.0125
base-excision repair (GO:0006284)	15	+	0.000363	0.0134
kinetochore assembly (GO:0051382)	7	+	0.000369	0.0135
synapse organization (GO:0050808)	115	-	0.000394	0.0144
cellular component assembly (GO:0022607)	559	+	0.000399	0.0145
regulation of synapse assembly (GO:0051963)	64	-	0.0004	0.0145
translation (GO:0006412)	97	+	0.000402	0.0146
organophosphate biosynthetic process (GO:0090407)	108	+	0.000414	0.0149
mitotic G2 DNA damage checkpoint signaling (GO:0007095)	14	+	0.000442	0.0159
mRNA metabolic process (GO:0016071)	114	+	0.000446	0.016
pyrimidine-containing compound metabolic process (GO:0072527)	18	+	0.000448	0.016
mRNA processing (GO:0006397)	79	+	0.000453	0.0161
regulation of transferase activity (GO:0051338)	44	+	0.000459	0.0163
centrosome separation (GO:0051299)	6	+	0.000466	0.0165
negative regulation of double-strand break repair (GO:2000780)	14	+	0.000483	0.017
organic acid biosynthetic process (GO:0016053)	93	+	0.000484	0.017
negative regulation of DNA recombination (GO:0045910)	14	+	0.000485	0.017
sister chromatid cohesion (GO:0007062)	16	+	0.000496	0.0173
bone mineralization (GO:0030282)	31	-	0.0005	0.0174
spindle assembly involved in female meiosis I (GO:0007057)	5	+	0.000504	0.0175
pattern specification process (GO:0007389)	114	-	0.000506	0.0175
cellular response to ionizing radiation (GO:0071479)	20	+	0.000537	0.0185
skin development (GO:0043588)	56	-	0.000566	0.0194
2'-deoxyribonucleotide metabolic process (GO:0009394)	13	+	0.000573	0.0196
central nervous system neuron axonogenesis (GO:0021955)	15	-	0.000573	0.0196
response to interferon-beta (GO:0035456)	27	-	0.000584	0.0199
nucleotide metabolic process (GO:0009117)	92	+	0.000585	0.0199
spindle assembly involved in female meiosis (GO:0007056)	9	+	0.000613	0.0207
DNA synthesis involved in DNA repair (GO:0000731)	14	+	0.000634	0.0214
negative regulation of DNA repair (GO:0045738)	15	+	0.000642	0.0216
regulation of centrosome cycle (GO:0046605)	17	+	0.000654	0.0219
regulation of spindle organization (GO:0090224)	12	+	0.00067	0.0224
positive regulation of attachment of spindle microtubules to kinetochore (GO:0051987)	8	+	0.000671	0.0223
cell-cell adhesion via plasma-membrane adhesion molecules (GO:0098742)	77	-	0.000674	0.0224
signaling receptor ligand precursor processing (GO:0140448)	13	-	0.000688	0.0228
regulation of chromosome condensation (GO:0060623)	9	+	0.000696	0.023
positive regulation of DNA-templated DNA replication (GO:2000105)	6	+	0.000703	0.0231
positive regulation of cell cycle G1/S phase transition (GO:1902808)	23	+	0.000705	0.0231
nucleoside phosphate metabolic process (GO:0006753)	125	+	0.00071	0.0232
extracellular matrix assembly (GO:0085029)	20	-	0.000716	0.0233
positive regulation of G1/S transition of mitotic cell cycle (GO:1900087)	20	+	0.000746	0.0243
negative regulation of epithelial to mesenchymal transition (GO:0010719)	12	-	0.00075	0.0243
regulation of hemostasis (GO:1900046)	23	-	0.000753	0.0243
negative regulation of cell motility (GO:2000146)	96	-	0.000757	0.0244
segmentation (GO:0035282)	27	-	0.000764	0.0245
regulation of signal transduction by p53 class mediator (GO:1901796)	27	+	0.000767	0.0246
cellular component organization or biogenesis (GO:0071840)	1392	+	0.000798	0.0255
regulation of cell division (GO:0051302)	64	+	0.000802	0.0255
regulation of cell junction assembly (GO:1901888)	95	-	0.000802	0.0255
glycoprotein metabolic process (GO:0009100)	80	-	0.000803	0.0254
nucleobase-containing small molecule metabolic process (GO:0055086)	132	+	0.000803	0.0254
triglyceride catabolic process (GO:0019433)	4	+	0.000823	0.0259
acylglycerol catabolic process (GO:0046464)	4	+	0.000823	0.0258
neutral lipid catabolic process (GO:0046461)	4	+	0.000823	0.0258
regulation of organelle organization (GO:0033043)	307	+	0.000827	0.0258
spindle localization (GO:0051653)	21	+	0.000841	0.0262
negative regulation of cell migration (GO:0030336)	94	-	0.000847	0.0263
ear development (GO:0043583)	75	-	0.000857	0.0265
positive regulation of double-strand break repair (GO:2000781)	18	+	0.000878	0.0271
axon guidance (GO:0007411)	93	-	0.000905	0.0278
neuron projection guidance (GO:0097485)	93	-	0.000905	0.0278
nucleocytoplasmic transport (GO:0006913)	61	+	0.00091	0.0278
nuclear transport (GO:0051169)	61	+	0.00091	0.0278
centrosome duplication (GO:0051298)	14	+	0.000913	0.0278
skin epidermis development (GO:0098773)	28	-	0.000921	0.0279
regulation of biomineral tissue development (GO:0070167)	40	-	0.000923	0.0279
somatic diversification of immune receptors (GO:0002200)	11	+	0.000924	0.0279
body morphogenesis (GO:0010171)	21	-	0.000932	0.028
deoxyribonucleotide metabolic process (GO:0009262)	14	+	0.000939	0.0282
pyrimidine nucleotide metabolic process (GO:0006220)	12	+	0.000941	0.0281
premeiotic DNA replication (GO:0006279)	6	+	0.000941	0.0281
acylglycerol metabolic process (GO:0006639)	31	+	0.000973	0.0289
neutral lipid metabolic process (GO:0006638)	31	+	0.000973	0.0289
female gamete generation (GO:0007292)	48	+	0.00101	0.0299
embryonic pattern specification (GO:0009880)	22	-	0.00103	0.0304
tissue development (GO:0009888)	491	-	0.00105	0.031
negative regulation of blood coagulation (GO:0030195)	11	-	0.00107	0.0314
DNA damage checkpoint signaling (GO:0000077)	25	+	0.00112	0.0327
positive regulation of ossification (GO:0045778)	25	-	0.00114	0.0333
negative regulation of canonical Wnt signaling pathway (GO:0090090)	48	-	0.00114	0.0333
pyrimidine-containing compound biosynthetic process (GO:0072528)	15	+	0.00116	0.0336
biomineral tissue development (GO:0031214)	41	-	0.00117	0.0339
eye morphogenesis (GO:0048592)	41	-	0.00118	0.034
regulation of non-canonical Wnt signaling pathway (GO:2000050)	16	-	0.00119	0.0344
carboxylic acid biosynthetic process (GO:0046394)	89	+	0.00122	0.0349
lipid storage (GO:0019915)	19	+	0.00125	0.0357
RNA modification (GO:0009451)	31	+	0.00125	0.0357
response to gamma radiation (GO:0010332)	13	+	0.00126	0.036
heart valve morphogenesis (GO:0003179)	21	-	0.00129	0.0368
regulation of metaphase plate congression (GO:0090235)	7	+	0.00131	0.0373
positive regulation of bone mineralization (GO:0030501)	21	-	0.00132	0.0372
negative regulation of gene expression via chromosomal CpG island methylation (GO:0044027)	5	+	0.00135	0.038
ribonucleoside monophosphate biosynthetic process (GO:0009156)	14	+	0.00139	0.039
positive regulation of DNA recombination (GO:0045911)	18	+	0.00143	0.0401
cell-matrix adhesion (GO:0007160)	42	-	0.00144	0.0402
CENP-A containing chromatin assembly (GO:0034080)	8	+	0.00144	0.0403
chromatin remodeling at centromere (GO:0031055)	8	+	0.00144	0.0402
gastrulation with mouth forming second (GO:0001702)	11	-	0.00149	0.0414
collagen fibril organization (GO:0030199)	26	-	0.00151	0.0418
organelle assembly (GO:0070925)	203	+	0.00151	0.0418
outflow tract morphogenesis (GO:0003151)	28	-	0.00152	0.0418
chemotaxis (GO:0006935)	97	-	0.00157	0.0431
taxis (GO:0042330)	97	-	0.00157	0.043
blastocyst growth (GO:0001832)	7	+	0.00159	0.0435
positive regulation of chromosome condensation (GO:1905821)	7	+	0.00161	0.044
negative regulation of Wnt signaling pathway (GO:0030178)	58	-	0.00165	0.0448
small molecule metabolic process (GO:0044281)	383	+	0.00166	0.045
regulation of G1/S transition of mitotic cell cycle (GO:2000045)	49	+	0.00167	0.0451
pulmonary valve morphogenesis (GO:0003184)	6	-	0.00173	0.0468
collagen metabolic process (GO:0032963)	24	-	0.00175	0.0472
mitotic DNA replication checkpoint signaling (GO:0033314)	6	+	0.00177	0.0476
heart morphogenesis (GO:0003007)	84	-	0.00178	0.0476
locomotion (GO:0040011)	107	-	0.0018	0.0482
dopaminergic neuron differentiation (GO:0071542)	11	-	0.00181	0.0482
establishment of protein localization to organelle (GO:0072594)	81	+	0.00181	0.0482
regulation of centrosome duplication (GO:0010824)	14	+	0.00182	0.0483
chemical synaptic transmission (GO:0007268)	69	-	0.00184	0.0488
anterograde trans-synaptic signaling (GO:0098916)	69	-	0.00184	0.0487
pyrimidine nucleotide biosynthetic process (GO:0006221)	11	+	0.00185	0.0487
pyrimidine nucleoside monophosphate biosynthetic process (GO:0009130)	11	+	0.00185	0.0486
pyrimidine nucleoside monophosphate metabolic process (GO:0009129)	11	+	0.00185	0.0485
cell-substrate adhesion (GO:0031589)	60	-	0.00186	0.0487
regulation of mitotic spindle organization (GO:0060236)	11	+	0.00187	0.0487
protein O-linked glycosylation (GO:0006493)	39	-	0.00191	0.0496
blastoderm segmentation (GO:0007350)	11	-	0.00191	0.0495

### Sheet: AM+d6 stretch vs AM terms
Analysis Type:	PANTHER Enrichment Test (release 20231017)
Annotation Version and Release Date:	GO Ontology database DOI: 10.5281/zenodo.16423886 Released 2025-07-22
Correction:	FDR
GO biological process complete	number	overUnder	pvalue	fdr
regulation of ERK1 and ERK2 cascade (GO:0070372)	40	+	1.4e-05	0.104
response to hypoxia (GO:0001666)	37	+	2.06e-05	0.051
response to decreased oxygen levels (GO:0036293)	37	+	2.06e-05	0.0382
response to interferon-beta (GO:0035456)	19	-	1.4e-05	0.0521

### Sheet: AM+d0-3-6 stretch vs AM terms
Analysis Type:	PANTHER Enrichment Test (release 20231017)
Annotation Version and Release Date:	GO Ontology database DOI: 10.5281/zenodo.16423886 Released 2025-07-22
Correction:	FDR
GO biological process complete	number	overUnder	pvalue	fdr
defense response to virus (GO:0051607)	39	-	1.06e-10	7.66e-07
response to virus (GO:0009615)	51	-	2.07e-09	7.45e-06
response to interferon-beta (GO:0035456)	20	-	3.98e-09	9.54e-06
innate immune response (GO:0045087)	75	-	1.06e-08	1.9e-05
response to other organism (GO:0051707)	131	-	1.31e-08	1.88e-05
response to biotic stimulus (GO:0009607)	135	-	1.65e-08	1.98e-05
response to external biotic stimulus (GO:0043207)	132	-	1.76e-08	1.8e-05
cellular response to interferon-beta (GO:0035458)	17	-	3.75e-08	3.37e-05
defense response to other organism (GO:0098542)	82	-	9.4e-08	7.51e-05
biological process involved in interspecies interaction between organisms (GO:0044419)	136	-	1.43e-07	0.000103
defense response to symbiont (GO:0140546)	80	-	1.44e-07	9.41e-05
anatomical structure morphogenesis (GO:0009653)	196	+	7.25e-07	0.000435
response to bacterium (GO:0009617)	76	-	1.4e-06	0.000777
anatomical structure formation involved in morphogenesis (GO:0048646)	92	+	3.38e-06	0.00174
cell surface receptor protein tyrosine kinase signaling pathway (GO:0007169)	44	+	4.77e-06	0.00229
activation of innate immune response (GO:0002218)	28	-	4.77e-06	0.00215
extracellular structure organization (GO:0043062)	47	+	5.06e-06	0.00214
external encapsulating structure organization (GO:0045229)	47	+	5.06e-06	0.00202
extracellular matrix organization (GO:0030198)	47	+	5.06e-06	0.00192
tissue morphogenesis (GO:0048729)	69	+	5.35e-06	0.00192
positive regulation of locomotion (GO:0040017)	74	+	8.28e-06	0.00284
tissue development (GO:0009888)	165	+	9.9e-06	0.00324
positive regulation of cell migration (GO:0030335)	72	+	1.02e-05	0.00319
positive regulation of cell motility (GO:2000147)	73	+	1.03e-05	0.00309
defense response (GO:0006952)	132	-	1.15e-05	0.00331
antiviral innate immune response (GO:0140374)	14	-	1.15e-05	0.00319
enzyme-linked receptor protein signaling pathway (GO:0007167)	63	+	1.44e-05	0.00384
regulation of innate immune response (GO:0045088)	52	-	2.41e-05	0.00618
regulation of viral process (GO:0050792)	21	-	2.48e-05	0.00614
activation of immune response (GO:0002253)	34	-	2.56e-05	0.00613
response to type I interferon (GO:0034340)	11	-	2.88e-05	0.00669
regulation of cell adhesion (GO:0030155)	71	+	4.27e-05	0.0096
catabolic process (GO:0009056)	133	-	4.35e-05	0.00949
positive regulation of innate immune response (GO:0045089)	40	-	4.81e-05	0.0102
negative regulation of viral process (GO:0048525)	15	-	5.29e-05	0.0109
lipid metabolic process (GO:0006629)	98	-	5.36e-05	0.0107
regulation of multicellular organismal development (GO:2000026)	138	+	5.75e-05	0.0112
negative regulation of developmental process (GO:0051093)	84	+	6.46e-05	0.0122
vasculature development (GO:0001944)	72	+	6.6e-05	0.0122
anatomical structure development (GO:0048856)	356	+	8.03e-05	0.0144
small molecule metabolic process (GO:0044281)	133	-	8.14e-05	0.0143
immune response (GO:0006955)	103	-	8.18e-05	0.014
fat cell differentiation (GO:0045444)	30	-	8.32e-05	0.0139
cell-cell signaling (GO:0007267)	44	+	8.57e-05	0.014
regulation of locomotion (GO:0040012)	117	+	9.3e-05	0.0149
defense response to protozoan (GO:0042832)	8	-	0.000104	0.0163
response to protozoan (GO:0001562)	8	-	0.000104	0.0159
regulation of cell motility (GO:2000145)	114	+	0.000105	0.0158
regulation of type I interferon production (GO:0032479)	20	-	0.000107	0.0156
positive regulation of chemotaxis (GO:0050921)	18	+	0.000108	0.0155
blood vessel development (GO:0001568)	71	+	0.000117	0.0165
cell development (GO:0048468)	152	+	0.000139	0.0192
glycerolipid metabolic process (GO:0046486)	24	-	0.00014	0.019
regulation of response to biotic stimulus (GO:0002831)	57	-	0.000141	0.0187
collagen fibril organization (GO:0030199)	17	+	0.000144	0.0188
regulation of developmental process (GO:0050793)	210	+	0.000148	0.019
regulation of cell migration (GO:0030334)	111	+	0.000155	0.0196
multicellular organism development (GO:0007275)	290	+	0.000173	0.0214
triglyceride metabolic process (GO:0006641)	17	-	0.000204	0.0248
mesenchyme development (GO:0060485)	31	+	0.000205	0.0246
negative regulation of innate immune response (GO:0045824)	18	-	0.000208	0.0245
cellular developmental process (GO:0048869)	266	+	0.000212	0.0246
cell differentiation (GO:0030154)	266	+	0.000212	0.0243
brown fat cell differentiation (GO:0050873)	15	-	0.000228	0.0256
formation of primary germ layer (GO:0001704)	15	+	0.000245	0.0271
pattern recognition receptor signaling pathway (GO:0002221)	17	-	0.00025	0.0272
immune system process (GO:0002376)	145	-	0.000254	0.0272
autophagosome assembly (GO:0000045)	7	-	0.000255	0.0269
autophagosome organization (GO:1905037)	7	-	0.000255	0.0265
tube morphogenesis (GO:0035239)	86	+	0.000268	0.0275
intracellular receptor signaling pathway (GO:0030522)	18	-	0.000274	0.0278
cellular response to type I interferon (GO:0071357)	8	-	0.000322	0.0322
interferon-mediated signaling pathway (GO:0140888)	8	-	0.000322	0.0317
type I interferon-mediated signaling pathway (GO:0060337)	8	-	0.000322	0.0313
animal organ morphogenesis (GO:0009887)	87	+	0.000327	0.0313
positive regulation of response to biotic stimulus (GO:0002833)	42	-	0.000393	0.0371
positive regulation of cell growth (GO:0030307)	12	+	0.000406	0.0379
regulation of cell-cell adhesion (GO:0022407)	33	+	0.000445	0.0411
inner ear development (GO:0048839)	24	+	0.000449	0.0409
acylglycerol metabolic process (GO:0006639)	18	-	0.000468	0.042
neutral lipid metabolic process (GO:0006638)	18	-	0.000468	0.0415
regulation of type I interferon-mediated signaling pathway (GO:0060338)	10	-	0.000475	0.0417
positive regulation of fibroblast proliferation (GO:0048146)	13	+	0.000484	0.042
system development (GO:0048731)	268	+	0.00056	0.048
response to growth factor (GO:0070848)	58	+	0.000581	0.0492
